# Orally available designed miniproteins inhibit enterotoxigenic *Bacteroides fragilis* pathology by blocking toxin receptor binding

**DOI:** 10.64898/2026.06.22.733822

**Authors:** Pooja Srinivas, Victor Adebomi, Susan M. Markiewicz, Kang Wang, Denise Chac, Kristofer Lindenauer, Nishoni Huber, Zhihang Tao, Phat Luong, Stephen A. Rettie, Maisie W. Smith, Asim K. Bera, Alex Kang, Hannah Nguyen, Maika Schneider, Yaxi Wang, S. Brook Peterson, Min Dong, Ana A. Weil, Gaurav Bhardwaj, Joseph D. Mougous

**Author notes:** To whom correspondence should be addressed: Email –. These authors contributed equally (Pooja Srinivas, Victor Adebomi).

## Abstract

Toxigenic bacterial infections in the gut are a significant contributor to the global burden of disease. Advanced tools for protein and live biotherapeutic engineering offer potentially transformative strategies for treating such diseases, while avoiding the collateral effects of traditional antibacterials. Here we used de novo protein design to identify inhibitors of the metzincin family protease *Bacteroides fragilis* toxin (BFT). These inhibitors, which bind distal to the active site, interfere with toxin-mediated E-cadherin cleavage and downstream proinflammatory signaling by blocking claudin-4 receptor binding. We tested the inhibitors as disulfide-stabilized variants administered directly to the cecum or in drinking water, as well as through in situ secretion by an engineered live biotherapeutic. Across these delivery modalities, the inhibitors successfully neutralized the toxin and effectively prevented BFT-associated gut pathology, including tumor formation. These results highlight the potential of de novo designed proteins as precise, non-antibiotic interventions to mitigate bacterial toxin-driven disease in the gut.
