## Supplemental Table 4 for "Orally available designed miniproteins inhibit enterotoxigenic *Bacteroides fragilis* pathology by blocking toxin receptor binding"

### Sheet: Sheet1
Supplementary Table 4. Strains, plasmids and primers used in this study.
Bacterial strains	Genotype	Purpose	Source
Bacteroides fragilis VPI 13784	Wild-type	Express BFT-1 isoform	PMID: 1548060
Bacteroides fragilis VPI 13784 ∆bft-1	∆bft-1	Negative control strain	This study
Bacteroides fragilis 86-5443-2-2	Wild-type	Express BFT-2 isoform	PMID: 39992140
Bacteroides fragilis 86-5443-2-2 ∆bft-2	∆bft-2	Negative control strain	PMID: 29398651
Bacteroides fragilis VPI 13784 bft-1–8XHis	bft-1–8×His	Supernatant purification of BFT-1	This study
Bacteroides fragilis VPI 13784 attB::NBU2-tet	attB::NBU2-tet	Tetracycline resistant ETBF	This study
Bacteroides fragilis VPI 13784 ∆bft-1 attB::NBU2-tet	∆bft-1 attB::NBU2-tet	Tetracycline resistance ETBF ∆bft-1	This study
B. fragilis NCTC 9343	Wild-type	Live biotherapeutic product
B. fragilis NCTC 9343 attB::NBU2-erm-P5E4	attB::NBU2-erm-P5E4	Erythromycin resistant, empty vector control	This study
B. fragilis NCTC 9343 attB::NBU2-erm-P5E4-Bt1311-rpli*-VSVG-BFT-G1-MB-03	attB::NBU2-erm-P5E4-Bt1311-rpli*-VSVG-BFT-G1-MB-03	Live biotherapeutic product	This study
B. fragilis NCTC 9343 attB::NBU2-erm-P5E4-Bt1311-RBS8-VSVG-BFT-G1-MB-03	attB::NBU2-erm-P5E4-Bt1311-RBS8-VSVG-BFT-G1-MB-03	Live biotherapeutic product	This study
B. fragilis NCTC 9343 attB::NBU2-erm-P5E4-PBfP1E6-rpli*-VSVG-BFT-G1-MB-03	attB::NBU2-erm-P5E4-PBfP1E6-rpli*-VSVG-BFT-G1-MB-03	Live biotherapeutic product	This study
B. fragilis NCTC 9343 attB::NBU2-erm-P5E4-PBfP1E6-RBS8-VSVG-BFT-G1-MB-03	attB::NBU2-erm-P5E4-PBfP1E6-RBS8-VSVG-BFT-G1-MB-03	Live biotherapeutic product	This study
B. ovatus ATCC 8483	Wild-type	Live biotherapeutic product	PMID: 16559622
B. ovatus ATCC 8483 attB::NBU2-erm-P5E4	attB::NBU2-erm-P5E4	Erythromycin resistance, empty vector control	This study
B. ovatus ATCC 8483 attB::NBU2-erm-P5E4-Bt1311-rpli*-VSVG-BFT-G1-MB-03	attB::NBU2-erm-P5E4-Bt1311-rpli*-VSVG-BFT-G1-MB-03	Live biotherapeutic product	This study
B. ovatus ATCC 8483 attB::NBU2-erm-P5E4-Bt1311-RBS8-VSVG-BFT-G1-MB-03	attB::NBU2-erm-P5E4-Bt1311-RBS8-VSVG-BFT-G1-MB-03	Live biotherapeutic product	This study
B. ovatus ATCC 8483 attB::NBU2-erm-P5E4-PBfP1E6-rpli*-VSVG-BFT-G1-MB-03	attB::NBU2-erm-P5E4-PBfP1E6-rpli*-VSVG-BFT-G1-MB-03	Live biotherapeutic product	This study
B. ovatus ATCC 8483 attB::NBU2-erm-P5E4-PBfP1E6-RBS8-VSVG-BFT-G1-MB-03	attB::NBU2-erm-P5E4-PBfP1E6-RBS8-VSVG-BFT-G1-MB-03	Live biotherapeutic product	This study
B. ovatus ATCC 8483 attB::NBU2-erm-P5E4-PBfP1E6-RBS8-VSVG-BFT-G1-MB-07	attB::NBU2-erm-P5E4-P1E4-RBS8-VSVG-BFT-G1-MB-07	Live biotherapeutic product	This study
B. ovatus ATCC 8483 attB::NBU2-erm-P5E4-PBfP1E6-RBS8-VSVG-BFT-G1-MB-15	attB::NBU2-erm-P5E4-P1E4-RBS8-VSVG-BFT-G1-MB-15	Live biotherapeutic product	This study
B. ovatus ATCC 8483 attB::NBU2-erm-P5E4-PBfP1E6-RBS8-VSVG-BFT-G1-MB-22	attB::NBU2-erm-P5E4-P1E4-RBS8-VSVG-BFT-G1-MB-22	Live biotherapeutic product	This study
Cell culture systems	Genotype	Purpose	Source
HT29	Wild-type	E-cadherin assays	ATCC; HTB-38
HT29	Claudin-4 KO	E-cadherin assays	PMID: 42020735
HT29-MTX-E12	Wild-type	TER assays	Sigma, 12040401-1V
Mouse colonic organoids	WT C57BL/6J	Organoid rupture assays	JAX stock #000664
Plasmids	Purpose	Reference/Source
pLGB13	Suicide vector, allelic exchange in Bacteroides	PMID: 31409684
pLGB13-∆bft-1	For deletion of BFT-1 from Bacteroides fragilis VPI 13784	This study
pLGB13-bft-1–8×His	Insert a C-terminal 8×His tag to BFT-1	This study
RK231	Bacteroides mating vector, carries conjugative machinery	PMID: 6095273
pETCON3	Yeast surface display	PMID: 32907861
pET28(+)	Protein purification	Novagen
pET30a	Protein purification	Novagen
pNBU2-tet	Integrative vector for Bacteroides, introduces tetracycline resistance	PMID: 28431252
pNBU2-erm-P5E4	Integrative vector for Bacteroides, introduces erythromycin resistance	PMID: 18611383
pNBU2-erm-P5E4-Bt1311-rpli*-VSVG-BFT-G1-MB-03	Expression and secretion of MB03 in Bacteroides	This study
pNBU2-erm-P5E4-Bt1311-RBS8-VSVG-BFT-G1-MB-03	Expression and secretion of MB03 in Bacteroides	This study
pNBU2-erm-P5E4-PBfP1E6-rpli*-VSVG-BFT-G1-MB-03	Expression and secretion of MB03 in Bacteroides	This study
pNBU2-erm-P5E4-PBfP1E6-RBS8-VSVG-BFT-G1-MB-03	Expression and secretion of MB03 in Bacteroides	This study
pNBU2-erm-P5E4-PBfP1E6-RBS8-VSVG-BFT-G1-MB-07	Expression and secretion of MB07 in Bacteroides	This study
pNBU2-erm-P5E4-PBfP1E6-RBS8-VSVG-BFT-G1-MB-15	Expression and secretion of MB15 in Bacteroides	This study
pNBU2-erm-P5E4-PBfP1E6-RBS8-VSVG-BFT-G1-MB-22	Expression and secretion of MB22 in Bacteroides	This study
pET30::BFT-2-6×His	For inducible expression of tagged BFT-2	PMID: 42020735
pET30::6×His-BFT-2	For inducible expression of untagged BFT-2	PMID: 42020735
pET28(+)::6×His–g1-mb01	For inducible expression of MB01 with N-terminal 6×His in E. coli	This study
pET28(+)::6×His–g1-mb03	For inducible expression of MB03 with N-terminal 6×His in E. coli	This study
pET28(+)::6×His–g1-mb04	For inducible expression of MB04 with N-terminal 6×His in E. coli	This study
pET28(+)::6×His–g1-mb05	For inducible expression of MB05 with N-terminal 6×His in E. coli	This study
pET28(+)::6×His–g1-mb06	For inducible expression of MB06 with N-terminal 6×His in E. coli	This study
pET28(+)::6×His–g2-mb07	For inducible expression of MB07 with N-terminal 6×His in E. coli	This study
pET28(+)::6×His–g2-mb08	For inducible expression of MB08 with N-terminal 6×His in E. coli	This study
pET28(+)::6×His–g2-mb13	For inducible expression of MB13 with N-terminal 6×His in E. coli	This study
pET28(+)::6×His–g2-mb15	For inducible expression of MB15 with N-terminal 6×His in E. coli	This study
pET28(+)::6×His–g2-mb19	For inducible expression of MB19 with N-terminal 6×His in E. coli	This study
pET28(+)::6×His–g2-mb22	For inducible expression of MB22 with N-terminal 6×His in E. coli	This study
pET28(+)::avi–g1-mb03	For inducible expression of MB03 with N-terminal 6×His in E. coli	This study
pET28(+)::avi–g2-mb07	For inducible expression of MB07 with N-terminal 6×His in E. coli	This study
pET28(+)::avi–g2-mb15	For inducible expression of MB15 with N-terminal 6×His in E. coli	This study
pET28(+)::avi–g2-mb22	For inducible expression of MB22 with N-terminal 6×His in E. coli	This study
pCDFDuet_empty_BirA	For inducible expression of biotin ligase BirA for in vivo biotinylation	This study
pET28(+)::avi–g1-mb03_Y25A	For inducible expression of MB03 Y25A with N-terminal 6×His in E. coli	This study
pET28(+)::avi–g1-mb03_I32D	For inducible expression of MB03 I32D with N-terminal 6×His in E. coli	This study
pET28(+)::avi–g1-mb03_M36K	For inducible expression of MB03 M36K with N-terminal 6×His in E. coli	This study
pET28(+)::avi–g1-mb03_N46A	For inducible expression of MB03 N46A with N-terminal 6×His in E. coli	This study
pET28(+)::avi–g1-mb03_V49D	For inducible expression of MB03 V49D with N-terminal 6×His in E. coli	This study
pET28(+)::avi–g1-mb03_V50A	For inducible expression of MB03 V50A with N-terminal 6×His in E. coli	This study
pET28(+)::avi–g1-mb03_Y25AN46A	For inducible expression of MB03 Y25AN46A with N-terminal 6×His in E. coli	This study
Oligos	Sequence (5'-3')	Purpose	Corresponding recombinant plasmid
frag1-f_pLGB13_delbft1	TAAGATTAGCATTATGAGTGGATCCGAAGCAAGGGTCTACTTC	Forward primer on the plasmid/upstream of BFT-1 toxin to delete toxin	pLGB13
frag1-r_pLGB13_delbft1	AATCGCCATCCTTTACATTCTTCATTTTGTTAAAATTTAAAATAAAC	Reverse primer on the end of BFT-1 toxin fragment 1 and into fragment 2 to delete toxin	pLGB13
frag2-f_pLGB13_delbft1	GAATGTAAAGGATGGCGATTAGATAAAAAGAG	Forward primer on end of frag1 and beginning of frag2 to delete BFT-1	pLGB13
frag2-r_pLGB13_delbft1	ACTGGAAGATAGGCAATTAGTCGACGATTTACCGGTTTGTGGTAAATC	Reverse primer on plasmid/end of frag2 to delete BFT-1	pLGB13
frag1-f_pLGB13_bft-8×His	TAAGATTAGCATTATGAGTGGATCCCGTACTAAAATACAGCTGG	Forward primer on the plasmid/upstream of BFT-1 toxin to add 8XH tag to BFT	pLGB13
frag1-r_pLGB13_bft-8×His	ATAAAAAGAGAGGGAGAACATCATCATCATCATCACCATCACTAA	Reverse primer on the end of BFT-1 toxin to add 8XH tag to BFT	pLGB13
frag2-f_pLGB13_bft-8×His	ATAAAAAGAGAGGGAGAACATCATCATCATCATCACCATCACTAATCGAA	Forward primer on end of of BFT-1 toxin to add 8XH tag to BFT	pLGB13
frag2-r_pLGB13_bft-8×His	ACTGGAAGATAGGCAATTAGTCGACCAATTATTCAGGAACTTAAAAGG	Reverse primer on plasmid/end of frag2 to BFT-1 toxin to add 8XH tag to BFT	pLGB13
G1_avi-MB03 (gene fragment)	ACTTTAAGAAGGAGATATACCATGGGAGGCCTGAATGATATTTTCGAAGCGCAGAAAATTGAATGGCACGAGGGAGGCTCGGAGGAGTTGAAAAAGAAAATCGAGGAAATGCTGGAAGAAGCAAAGAAGAAGGATCCGGCTCTTTACGAATATCTGACAAAAAGTCTGGATATCCTGGAGAAGATGGGGGCTTCCGATGAGGATAAACTGTTTAATTTGGAGGTCGTCTCACAAGTATATCTTAACACATGACATATGGCTAGCATGACTGGTGGA	Clone G1_MB03 into a protein expression vector	pET28(+)
G2_avi-MB07 (gene fragment)	ACTTTAAGAAGGAGATATACCATGGGAGGCCTGAATGATATTTTCGAAGCGCAGAAAATTGAATGGCACGAGGGAGGCTCTGAGGAGGAGCGCAAACGCGAGATCCTGAAGTTGTACCTGGAAGAAGTTTTAAAAAACAAAGACCTTCCTCCTATGGAGCGTATGGTGGTAGCTCAAATGAAAGTCAATGAGAAATACCCCGACGTGACTATCGGTGAGTTGATCGAAGTGTCTAAGGAAGTAGAAGAGTTGGTCAAGAAAGGCCTTGAGGCCGTCAAGAAGAAGTTAGAAGAGCTGTGACATATGGCTAGCATGACTGGTGGA	Clone G2_MB07 into a protein expression vector	pET28(+)
G2_avi-MB15 (gene fragment)	ACTTTAAGAAGGAGATATACCATGGGAGGCCTGAATGATATTTTCGAAGCGCAGAAAATTGAATGGCACGAGGGAGGCATGGAAGAAGGGAAGGAAGAGATCGTCAAGGAAGTGTCGAAGTATAAGACGCCAGCTGAAAAGAGCGCCACCCTGGCTATCCTTATTGACGAGCGTTTCCCAGAGCTTGATCTGAAGGAACGCATTGAACTTAGTGACGAAATTTGGAAACTGTTAAAGGAATGACATATGGCTAGCATGACTGGTGGA	Clone G2_MB15 into a protein expression vector	pET28(+)
G2_avi-MB22 (gene fragment)	ACTTTAAGAAGGAGATATACCATGGGAGGCCTGAATGATATTTTCGAAGCGCAGAAAATTGAATGGCACGAGGGAGGCGTGAGCCTGAAAGAAATTCTGGATAAAGGCGAAAAAATTGATAAAAAAATTAAAGAACTGGAAAAAGAATACGAGGAAGAAATCAAAAAAGATCCGGAAAAAGCGCGCAAAAAAGCGCTGGCGAAACTGGAAGAAATTGAAAAAGAACTGGAAAAAGTGGAAAAAGAAACCGGCGCCACCTACCTGTCGATTCGCTCGCGCATTAAGGAGCTGAAAAAACGCCTGGAAGAGGAATAACATATGGCTAGCATGACTGGTGGA	Clone G2_MB22 into a protein expression vector	pET28(+)
avi_NC-minibinder (gene fragment)	ACTTTAAGAAGGAGATATACCATGGGAGGCCTGAATGATATTTTCGAAGCGCAGAAAATTGAATGGCACGAGGGAGGCGACCTTGAAGAAATTGAACGCCGTGCGCGGGAGGCATTCAAGCGTAATGATCGCGAAACCCTGATTAAATTATATGAACTAGTCGCGGAACTGGCTGTGCGCGAGGGTGATCCGGAGGCCGATCGTGTACTGCACCTGATCGTTGAACTGAGCCAGCGATTGTCGGGCGGGAGTTGACATATGGCTAGCATGACTGGTGGA	Clone the negative control minibinder into a protein expression vector	pET28(+)
G1_avi-MB03Y25A (gene fragment)	ACTTTAAGAAGGAGATATACCATGGGAGGCCTGAATGATATTTTCGAAGCGCAGAAAATTGAATGGCACGAGGGAGGCTCGGAGGAGTTGAAAAAGAAAATCGAGGAAATGCTGGAAGAAGCAAAGAAGAAGGATCCGGCTCTTTACGAAGCACTGACAAAAAGTCTGGATATCCTGGAGAAGATGGGGGCTTCCGATGAGGATAAACTGTTTAATTTGGAGGTCGTCTCACAAGTATATCTTAACACATGACATATGGCTAGCATGACTGGTGGA	Clone G1_MB03 Y25A into a protein expression vector	pET28(+)
G1_avi-MB03I32D (gene fragment)	ACTTTAAGAAGGAGATATACCATGGGAGGCCTGAATGATATTTTCGAAGCGCAGAAAATTGAATGGCACGAGGGAGGCTCGGAGGAGTTGAAAAAGAAAATCGAGGAAATGCTGGAAGAAGCAAAGAAGAAGGATCCGGCTCTTTACGAATATCTGACAAAAAGTCTGGATGATCTGGAGAAGATGGGGGCTTCCGATGAGGATAAACTGTTTAATTTGGAGGTCGTCTCACAAGTATATCTTAACACATGACATATGGCTAGCATGACTGGTGGA	Clone G1_MB03 I32D into a protein expression vector	pET28(+)
G1_avi-MB03M36K (gene fragment)	ACTTTAAGAAGGAGATATACCATGGGAGGCCTGAATGATATTTTCGAAGCGCAGAAAATTGAATGGCACGAGGGAGGCTCGGAGGAGTTGAAAAAGAAAATCGAGGAAATGCTGGAAGAAGCAAAGAAGAAGGATCCGGCTCTTTACGAATATCTGACAAAAAGTCTGGATATCCTGGAGAAGAAGGGGGCTTCCGATGAGGATAAACTGTTTAATTTGGAGGTCGTCTCACAAGTATATCTTAACACATGACATATGGCTAGCATGACTGGTGGA	Clone G1_MB03 M36K into a protein expression vector	pET28(+)
G1_avi-MB03N46A (gene fragment)	ACTTTAAGAAGGAGATATACCATGGGAGGCCTGAATGATATTTTCGAAGCGCAGAAAATTGAATGGCACGAGGGAGGCTCGGAGGAGTTGAAAAAGAAAATCGAGGAAATGCTGGAAGAAGCAAAGAAGAAGGATCCGGCTCTTTACGAATATCTGACAAAAAGTCTGGATATCCTGGAGAAGATGGGGGCTTCCGATGAGGATAAACTGTTTGCTTTGGAGGTCGTCTCACAAGTATATCTTAACACATGACATATGGCTAGCATGACTGGTGGA	Clone G1_MB03 N46A into a protein expression vector	pET28(+)
G1_avi-MB03V49D (gene fragment)	ACTTTAAGAAGGAGATATACCATGGGAGGCCTGAATGATATTTTCGAAGCGCAGAAAATTGAATGGCACGAGGGAGGCTCGGAGGAGTTGAAAAAGAAAATCGAGGAAATGCTGGAAGAAGCAAAGAAGAAGGATCCGGCTCTTTACGAATATCTGACAAAAAGTCTGGATATCCTGGAGAAGATGGGGGCTTCCGATGAGGATAAACTGTTTAATTTGGAGGATGTCTCACAAGTATATCTTAACACATGACATATGGCTAGCATGACTGGTGGA	Clone G1_MB03 V49D into a protein expression vector	pET28(+)
G1_avi-MB03V50A (gene fragment)	ACTTTAAGAAGGAGATATACCATGGGAGGCCTGAATGATATTTTCGAAGCGCAGAAAATTGAATGGCACGAGGGAGGCTCGGAGGAGTTGAAAAAGAAAATCGAGGAAATGCTGGAAGAAGCAAAGAAGAAGGATCCGGCTCTTTACGAATATCTGACAAAAAGTCTGGATATCCTGGAGAAGATGGGGGCTTCCGATGAGGATAAACTGTTTAATTTGGAGGTCGCTTCACAAGTATATCTTAACACATGACATATGGCTAGCATGACTGGTGGA	Clone G1_MB03 V50A into a protein expression vector	pET28(+)
G1_avi-MB03Y25AN46A (gene fragment)	ACTTTAAGAAGGAGATATACCATGGGAGGCCTGAATGATATTTTCGAAGCGCAGAAAATTGAATGGCACGAGGGAGGCTCGGAGGAGTTGAAAAAGAAAATCGAGGAAATGCTGGAAGAAGCAAAGAAGAAGGATCCGGCTCTTTACGAAGCACTGACAAAAAGTCTGGATATCCTGGAGAAGATGGGGGCTTCCGATGAGGATAAACTGTTTGCTTTGGAGGTCGTCTCACAAGTATATCTTAACACATGACATATGGCTAGCATGACTGGTGGA	Clone G1_MB03 Y25AN46A into a protein expression vector	pET28(+)
P1311_rpiL-MB03 (gene fragment)	AACATTTAAAAAATAACATTCCATGGTGGATCCTGGGTCTTTCGTTTTACAATTGGGCTACCTTTTTTTTGTTGTAGGATAAGCTAATGAAATAGAAAAAGGATGCCGTCACACAACTTGTCGGCATTCTTTTTTGTTTTATTAGTTGAAAATATAGTGAAAAAGTTGCCTAAATATGTATGTTAACAAATTATTTGTCGTAACTTTGTGTCGAAAGAAACAAAGTAGTCCCGCATTTTAAAATAAAATAAATAATTTACTTAATTAAACGAATATGAGAAATTTAAAATGGTTGTATGCATGCTCTTTGGCGATAGCCTTCGGTGTGTTGTCTTTTGTAACAGTTTCCTGTCATGATGATGACGATGAACCAAAGCAAGAACCAGGTGAAGTGATTGA…	Clone MB03 LBP product into a Bacteroides integration vector	pNBU2-erm-P5E4
P1311_RBS8-MB03 (gene fragment)	AACATTTAAAAAATAACATTCCATGGTGGATCCTGGGTCTTTCGTTTTACAATTGGGCTACCTTTTTTTTGTTGTAGGATAAGCTAATGAAATAGAAAAAGGATGCCGTCACACAACTTGTCGGCATTCTTTTTTGTTTTATTAGTTGAAAATATAGTGAAAAAGTTGCCTAAATATGTATGTTAACAAATTATTTGTCGTAACTTTGTGTCGAAAGAAACAAAGTAGGACTGATCGTCCATCAATTTAAAATTTAAAATAATGAGAAATTTAAAATGGTTGTATGCATGCTCTTTGGCGATAGCCTTCGGTGTGTTGTCTTTTGTAACAGTTTCCTGTCATGATGATGACGATGAACCAAAGCAAGAACCAGGTGAAGTGATTGAAACTCCCGCTCCG…	Clone MB03 LBP product into a Bacteroides integration vector	pNBU2-erm-P5E4
P1E6_rpiL-MB03 (gene fragment)	AACATTTAAAAAATAACATTCCATGGTGGATCCTGGGTCTTTCGTTTTACAATTGGGCTACCTTTTTTTTGTTTTGTTTGCAATGGTTAATCTATTGTTAAAATTTAAAGTTTCACTTGAACTTTCAAATAATGTTCTTATATTTGCAGTGTCGAAAGAAACAAAGTAGTCCCGCATTTTAAAATAAAATAAATAATTTACTTAATTAAACGAATATGAGAAATTTAAAATGGTTGTATGCATGCTCTTTGGCGATAGCCTTCGGTGTGTTGTCTTTTGTAACAGTTTCCTGTCATGATGATGACGATGAACCAAAGCAAGAACCAGGTGAAGTGATTGAAACTCCCGCTCCGGTTTACACTGATATAGAGATGAACAGATTAGGCAAAGGCGGCTCGG…	Clone MB03 LBP product into a Bacteroides integration vector	pNBU2-erm-P5E4
P1E6_RBS8-MB03 (gene fragment)	AACATTTAAAAAATAACATTCCATGGTGGATCCTGGGTCTTTCGTTTTACAATTGGGCTACCTTTTTTTTGTTTTGTTTGCAATGGTTAATCTATTGTTAAAATTTAAAGTTTCACTTGAACTTTCAAATAATGTTCTTATATTTGCAGTGTCGAAAGAAACAAAGTAGGACTGATCGTCCATCAATTTAAAATTTAAAATAATGAGAAATTTAAAATGGTTGTATGCATGCTCTTTGGCGATAGCCTTCGGTGTGTTGTCTTTTGTAACAGTTTCCTGTCATGATGATGACGATGAACCAAAGCAAGAACCAGGTGAAGTGATTGAAACTCCCGCTCCGGTTTACACTGATATAGAGATGAACAGATTAGGCAAAGGCGGCTCGGAGGAGTTAAAAAA…	Clone MB03 LBP product into a Bacteroides integration vector	pNBU2-erm-P5E4
P1E6_RBS8-MB07 (gene fragment)	TGGATCCTGGGTCTTTCGTTTTACAATTGGGCTACCTTTTTTTTGTTTTGTTTGCAATGGTTAATCTATTGTTAAAATTTAAAGTTTCACTTGAACTTTCAAATAATGTTCTTATATTTGCAGTGTCGAAAGAAACAAAGTAGGACTGATCGTCCATCAATTTAAAATTTAAAATAATGAGAAATTTAAAATGGTTGTATGCATGCTCTTTGGCGATAGCCTTCGGTGTGTTGTCTTTTGTAACAGTTTCCTGTCATGATGATGACGATGAACCAAAGCAAGAACCAGGTGAAGTGATTGAAACTCCCGCTCCGGTTTACACTGATATAGAGATGAACAGATTAGGCAAAGGCGGC	Clone MB07 LBP product into a Bacteroides integration vector	pNBU2-erm-P5E4
P1E6_RBS8-MB15 (gene fragment)	AACATTTAAAAAATAACATTCCATGGTGGATCCTGGGTCTTTCGTTTTACAATTGGGCTACCTTTTTTTTGTTTTGTTTGCAATGGTTAATCTATTGTTAAAATTTAAAGTTTCACTTGAACTTTCAAATAATGTTCTTATATTTGCAGTGTCGAAAGAAACAAAGTAGGACTGATCGTCCATCAATTTAAAATTTAAAATAATGAGAAATTTAAAATGGTTGTATGCATGCTCTTTGGCGATAGCCTTCGGTGTGTTGTCTTTTGTAACAGTTTCCTGTCATGATGATGACGATGAACCAAAGCAAGAACCAGGTGAAGTGATTGAAACTCCCGCTCCGGTTTACACTGATATAGAGATGAACAGATTAGGCAAAGGCGGCATGGAAGAAGGTAAAGA…	Clone MB15 LBP product into a Bacteroides integration vector	pNBU2-erm-P5E4
P1E6_RBS8-MB22 (gene fragment)	AACATTTAAAAAATAACATTCCATGGTGGATCCTGGGTCTTTCGTTTTACAATTGGGCTACCTTTTTTTTGTTTTGTTTGCAATGGTTAATCTATTGTTAAAATTTAAAGTTTCACTTGAACTTTCAAATAATGTTCTTATATTTGCAGTGTCGAAAGAAACAAAGTAGGACTGATCGTCCATCAATTTAAAATTTAAAATAATGAGAAATTTAAAATGGTTGTATGCATGCTCTTTGGCGATAGCCTTCGGTGTGTTGTCTTTTGTAACAGTTTCCTGTCATGATGATGACGATGAACCAAAGCAAGAACCAGGTGAAGTGATTGAAACTCCCGCTCCGGTTTACACTGATATAGAGATGAACAGATTAGGCAAAGGCGGCGTATCTTTGAAAGAAAT…	Clone MB22 LBP product into a Bacteroides integration vector	pNBU2-erm-P5E4
Minibinder name	Sequence
G1_MB01	SEELKKEIEEYLEKAKKEDPKLYEYLKKSLDILKKMGASDEDLLFNLKVTSKVYKNT
G1_MB02	SSEVDEELEKIIEELKKEDPEKAEYLKKSLDVLKKMGANDEDLRENAKVILLIFERE
G1_MB03	SEELKKKIEEMLEEAKKKDPALYEYLTKSLDILEKMGASDEDKLFNLEVVSQVYLNT
G1_MB04	VAELVAELRERLEELRKAAERLEKQIARAKEEGRDETVIYHLELHLWSARKQAERLARRIAELEA
G1_MB05	SEELIAELEARRKRTKAAAERIKARIEAAKAAGSSETLIKHLELHYWSAKKQAERLEKRIAELKA
G1_MB06	VEELIKELEEQYKRTEEAAKRIAARIAAAKAAGSSETLIRHLELHYWSAKKQAEKLKKRIEELKK
G2_MB07	SEEERKREILKLYLEEVLKNKDLPPMERMVVAQMKVNEKYPDVTIGELIEVSKEVEELVKKGLEAVKKKLEEL
G2_MB08	SKKEEIKKKALEALKASTTDIAAQIKASEILETEAGADLKTIIDMFELMEKYVTKGDEEALKEVEKTLEELL
G2_MB13	NKKLENLIEMLKETVEFFQPEVEKGNKNAQAIRDQAEKEIKELEKKLKEA
G2_MB15	MEEGKEEIVKEVSKYKTPAEKSATLAILIDERFPELDLKERIELSDEIWKLLKE
G2_MB19	EEEKKKLEEEIKKYKEEAKKIEKLIEMQLEEAKKETDPEWIKLLKSQAEELEKLLKKVKEKAKELEKKLKEL
G2_MB22	VSLKEILDKGEKIDKKIKELEKEYEEEIKKDPEKARKKALAKLEEIEKELEKVEKETGATYLSIRSRIKELKKRLEEE
G3_MB03-ds	SEECKKKIEEMLEEAKKKDPALYEYLTKSLDILEKMGASCEDKLFNLEVVSQVYLNT
G3_MB07-ds	SEEERKREILKLYLECVLKNKDLPPMERMVVCQMKVNEKYPDVTIGELIEVSKEVEELVKKGLEAVKKKLEEL
G3_MB15-ds	MEEGKEECVKEVSKYKTPAEKSATLAICIDERFPELDLKERIELSDEIWKLLKE
G3_MB22-ds	CSLKEILDKGEKIDKKIKELEKEYEEEIKKDPEKARKKALAKLEEIEKELEKVEKECGATYLSIRSRIKELKKRLEEE
